# Coexistence with *Pseudomonas aeruginosa* alters *Staphylococcus aureus* transcriptome, antibiotic resistance and internalization into epithelial cells

**DOI:** 10.1101/775684

**Authors:** Paul Briaud, Laura Camus, Sylvère Bastien, Anne Doléans-Jordheim, François Vandenesch, Karen Moreau

## Abstract

Cystic fibrosis (CF) is the most common life-threatening genetic disease among Caucasians. CF patients suffer from chronic lung infections due to the presence of thick mucus, caused by *cftr* gene dysfunction. The two most commonly found bacteria in the mucus of CF patients are *Staphylococcus aureus* and *Pseudomonas aeruginosa*. It is well known that early-infecting *P. aeruginosa* strains produce anti-staphylococcal compounds and inhibit *S. aureus* growth. More recently, it has been shown that late-infecting *P. aeruginosa* strains develop commensal-like/coexistence interaction with *S. aureus*. The aim of this study was to decipher the impact of *P. aeruginosa* strains on *S. aureus*. RNA sequencing analysis showed 77 genes were specifically dysregulated in the context of competition and 140 genes in the context of coexistence in the presence of *P. aeruginosa*. In coexistence, genes encoding virulence factors and proteins involved in carbohydrates, lipids, nucleotides and amino acids metabolism were downregulated. On the contrary, several transporter family encoding genes were upregulated. In particular, several antibiotic pumps belonging to the Nor family were upregulated: *tet38*, *norA* and *norC*, leading to an increase in antibiotic resistance of *S. aureus* when exposed to tetracycline and ciprofloxacin and an enhanced internalization rate within epithelial pulmonary cells. This study shows that coexistence with *P. aeruginosa* affects the *S. aureus* transcriptome and virulence.
