## Supplemental_table_4 for "Coexistence with *Pseudomonas aeruginosa* alters *Staphylococcus aureus* transcriptome, antibiotic resistance and internalization into epithelial cells"

### Sheet: Coexistence
ID		Genes	tag WP	tag SA_RS	tag SA	PRODUCT	CLASSIFICATION		2LOGFC		p_value_adj
2597	2599						KEGG number	Classification	2597	2599	2597	2599
2597_00050	2599_01878	HP_669	WP_000265417	SA_RS08865	SA1572	Putative dipeptidase	K01439	Amino acid metabolism	-2.39696	-2.46134	0.000267121	0.000373293
2597_00065	2599_01893	HP_9	WP_000066378	SA_RS08790	SA1558	Protein AroA(G)	K13853	Amino acid metabolism	-2.01003	-2.18924	0.000105824	0.000104753
2597_00519	2599_01030	HP_379	WP_000652047	SA_RS06480	SA1148	hypothetical protein	NONE	Amino acid metabolism	2.71193	2.21239	0.00267256	5.9678e-05
2597_01839	2599_00126	HP_153	WP_001080281	SA_RS12770	SA2224	hypothetical protein	NONE	Amino acid metabolism	-3.44168	-2.04063	0.0450831	0.010222
2597_02132	2599_02169	arg	WP_000167867	SA_RS11290	SA1968	Arginase	K01476	Amino acid metabolism	-2.36448	-2.90918	0.00316778	2.20046e-06
2597_00467	2599_01066	katA	WP_000082539	SA_RS06645	SA1170	Catalase	K03781	Carbohydrate and amino acid metabolism	-2.90826	-2.807	0.000562428	1.06132e-05
2597_02259	2599_00913	leuD	WP_000718953	SA_RS10705	SA1865	3-isopropylmalate dehydratase small subunit	K01704	Carbohydrate and amino acid metabolism	-2.95131	-2.58238	0.00184254	0.0154626
2597_02256	2599_00910	HP_65	WP_000094583	SA_RS10690	SA1862	2-isopropylmalate synthase	K01649	Carbohydrate and amino acids metabolism	-2.44934	-3.60178	0.013062	0.000230203
2597_00020	2599_01849	tal	WP_001096495	SA_RS09005	SA1599	Transaldolase	K00616	Carbohydrate metabolism	-4.10225	-3.9823	0.00361046	5.10464e-10
2597_00068	2599_01896	acuA	WP_001016004	SA_RS08770	SA1555	Acetoin utilization protein AcuA	K04766	Carbohydrate metabolism	-3.02624	-2.91329	2.96324e-05	3.50897e-05
2597_00452	2599_01081	acnA	WP_000729744	SA_RS06730	SA1184	Aconitate hydratase A	K01681	Carbohydrate metabolism	-2.32969	-2.98639	0.000108585	2.18996e-09
2597_00866	2599_02184	pgi	WP_000148852	SA_RS04680	SA0823	Glucose-6-phosphate isomerase	K01810	Carbohydrate metabolism	-2.51796	-2.01265	0.00594161	0.00297631
2597_01414	2599_00573	gfo	WP_000153479	SA_RS01235	SA0210	Glucose--fructose oxidoreductase	NONE	Carbohydrate metabolism	3.13188	2.05108	3.27202e-05	0.0332288
2597_01914	2599_00199	fbp	WP_000192172	SA_RS13210	SA2304	Fructose-1%2C6-bisphosphatase class 3	K04041	Carbohydrate metabolism	-2.96292	-2.88197	0.0126044	1.92223e-05
2597_02006	2599_00290	fda	WP_001031409	SA_RS13730	SA2399	Fructose-bisphosphate aldolase class 1	K01623	Carbohydrate metabolism	-3.78699	-2.18757	0.0131785	0.00105655
2597_02556	2599_02362	hchA	WP_000076404	SA_RS02975	SA0509	Protein/nucleic acid deglycase HchA	K05523	Carbohydrate metabolism	-2.02068	-2.10698	0.00354174	0.000351843
2597_02459	2599_01717	mdlD	WP_001021210	SA_RS09970	SA1736	NAD(P)-dependent benzaldehyde dehydrogenase	K00128	Carbohydrate, lipid and amino acid metabolism	-2.48533	-3.66564	0.000462548	6.17456e-08
2597_00152	2599_00863	rplU	WP_000457386	SA_RS08295	SA1473	50S ribosomal protein L21	K02888	Genetic Information Processing	2.46931	2.61066	0.000156232	2.16502e-05
2597_00314	2599_00694	HP_303	WP_001163801	SA_RS07450	SA1314	hypothetical protein	NONE	Genetic Information Processing	3.66391	2.13618	0.00840306	0.00821821
2597_00520	2599_01029	hflX	WP_000068617	SA_RS06475	SA1147	GTPase HflX	K03665	Genetic Information Processing	2.6053	2.23014	0.000376301	2.68838e-05
2597_00571	2599_00978	rpsB	WP_000268484	SA_RS06225	SA1099	30S ribosomal protein S2	K02967	Genetic Information Processing	2.6084	2.9608	0.000621028	0.000117455
2597_00576	2599_00973	trmFO	WP_000195254	SA_RS06195	SA1094	Methylenetetrahydrofolate--tRNA-(uracil-5-)-methyltransferase TrmFO	K04094	Genetic Information Processing	2.41091	2.31211	0.0111675	0.00662738
2597_00577	2599_00972	topA	WP_001557331	SA_RS06190	SA1093	DNA topoisomerase 1	K03168	Genetic Information Processing	2.67554	2.40928	0.0182903	0.00499515
2597_00636	2599_02715	ileS	WP_000384691	SA_RS05895	SA1036	Isoleucine--tRNA ligase	K01870	Genetic Information Processing	-2.30843	-2.08693	0.00193569	7.77778e-06
2597_00651	2599_02730	rsmH_2	WP_000468384	SA_RS05825	SA1022	Ribosomal RNA small subunit methyltransferase H	K03438	Genetic Information Processing	-2.54047	-3.09691	0.021881	6.17456e-08
2597_00704	2599_01550	HP_542	WP_000872158	SA_RS05520	SA0975	hypothetical protein	K07040	Genetic Information Processing	2.2058	3.06688	0.00495443	0.00021813
2597_01252	2599_00414	serS	WP_000884332	SA_RS00185	SA0009	Serine--tRNA ligase	K01875	Genetic Information Processing	-2.34521	-3.3071	0.00246551	2.18996e-09
2597_01612	2599_02308	rplM	WP_001250038	SA_RS11605	SA2017	50S ribosomal protein L13	K02871	Genetic Information Processing	2.68531	3.54492	3.02477e-07	3.13751e-06
2597_02249	2599_00903	tsaB	WP_001086737	SA_RS10655	SA1856	tRNA threonylcarbamoyladenosine biosynthesis protein TsaB	K14742	Genetic Information Processing	-2.14184	-2.02188	0.02615	0.0359886
2597_02541	2599_02377	rplK	WP_001085792	SA_RS02905	SA0495	50S ribosomal protein L11	K02867	Genetic Information Processing	2.24426	2.43684	3.48595e-06	4.11078e-06
2597_02544	2599_02374	rplJ	WP_001273085	SA_RS02915	SA0497	50S ribosomal protein L10	K02864	Genetic Information Processing	4.44216	3.96376	0.00813345	9.90369e-10
2597_02545	2599_02373	rplL	WP_001273586	SA_RS02920	SA0498	50S ribosomal protein L7/L12	K02935	Genetic Information Processing	2.71037	3.14885	6.34652e-05	8.13648e-08
2597_02610	2599_02539	yhaO	WP_000238227	SA_RS09390	SA1662	putative metallophosphoesterase YhaO	K03547	Genetic Information Processing	-2.12787	-2.23193	0.0157242	5.17041e-05
2597_02644	2599_02586	dnaX_2	WP_000344334	SA_RS02550	SA0442	DNA polymerase III subunit gamma/tau	K02341	Genetic Information Processing	-2.18418	-2.44227	0.0288531	0.00361189
2597_00484	2599_01050	cls_1	WP_001270822	SA_RS06560	SA1155	Cardiolipin synthase	K06131	Lipid metabolism	-2.80819	-2.45157	1.30167e-05	2.8659e-06
2597_00525	2599_01024	glpD	WP_001218596	SA_RS06450	SA1142	Aerobic glycerol-3-phosphate dehydrogenase	K00111	Lipid metabolism	-2.94841	-2.85768	0.00192343	1.70962e-06
2597_00087	2599_01915	iscS_1	WP_012840521	SA_RS08655	SA1538	Cysteine desulfurase IscS	K04487	Metabolism of cofactors and vitamins	2.81414	2.58503	2.7453e-06	0.000178911
2597_00088	2599_01916	thiI	WP_000872660	SA_RS08650	SA1537	putative tRNA sulfurtransferase	K03151	Metabolism of cofactors and vitamins	2.98839	2.71753	7.23057e-10	1.33035e-05
2597_00800	2599_01453	HP_507	WP_000668818	SA_RS05005	SA0884	Lipoate--protein ligase 1	K03800	Metabolism of cofactors and vitamins	-2.70275	-3.21419	0.00163985	0.00012278
2597_01089	2599_01227	HP_431	WP_001175781	SA_RS03815	SA0670	hypothetical protein	K02619	Metabolism of cofactors and vitamins	2.67866	2.22557	0.00690745	0.000132065
2597_01093	2599_01231	queD	WP_000941336	SA_RS03795	SA0666	6-carboxy-5%2C6%2C7%2C8-tetrahydropterin synthase	K01737	Metabolism of cofactors and vitamins	2.01378	2.40268	0.00267931	2.53019e-05
2597_01823	2599_00111	bioW	WP_000286875	SA_RS12690	SA2211	6-carboxyhexanoate--CoA ligase	K01906	Metabolism of cofactors and vitamins	2.7159	2.82257	1.01991e-08	2.8659e-06
2597_01824	2599_00112	HP_146	WP_000971550	SA_RS12695	SA2212	8-amino-7-oxononanoate synthase/2-amino-3-ketobutyrate coenzyme A ligase	K00652	Metabolism of cofactors and vitamins	2.89952	2.66616	1.07438e-05	2.8659e-06
2597_01967	2599_00251	HP_182	WP_001805835	SA_RS13475	SA2352	hypothetical protein	K10212	Metabolism of terpenoids and polyketides	-2.76282	-2.51493	0.00620837	0.00218961
2597_00474	2599_01059	yclM	WP_000868645	SA_RS06605	SA1163	Aspartokinase 3	K00928	Nucleotide and amino acid metabolism	-2.29135	-3.30091	1.05448e-07	0.000216443
2597_01058	2599_01197	dosC	WP_000460983	SA_RS03990	SA0701	Diguanylate cyclase DosC	NONE	Nucleotide metabolism	2.91445	2.81093	1.56954e-05	1.04108e-06
2597_01072	2599_01210	nrdF	WP_000562498	SA_RS03915	SA0687	Ribonucleoside-diphosphate reductase subunit beta	K00526	Nucleotide metabolism	-3.35339	-3.25118	8.82e-12	1.81958e-10
2597_01073	2599_01211	nrdE1	WP_000855514	SA_RS03910	SA0686	Ribonucleoside-diphosphate reductase subunit alpha 1	K00525	Nucleotide metabolism	-3.09668	-3.0497	0.000478573	2.23512e-05
2597_01074	2599_01212	nrdI	WP_000692521	SA_RS03905	SA0685	Protein NrdI	K03647	Nucleotide metabolism	-3.96475	-3.62272	0.000109392	1.7639e-09
2597_02016	2599_00299	nrdG	WP_000173331	SA_RS13795	SA2409	Anaerobic ribonucleoside-triphosphate reductase-activating protein	K04068	Nucleotide metabolism	-3.04283	-3.52304	0.0203411	5.0988e-08
2597_02017	2599_00300	nrdD	WP_001071729	SA_RS13800	SA2410	Anaerobic ribonucleoside-triphosphate reductase	K21636	Nucleotide metabolism	-2.91377	-4.29215	0.0270091	4.20031e-11
2597_02415	2599_01297	HP_460	HP_460	NA	NA	RsaD	NONE	ncRNA	-2.00385	-2.97578	0.00344603	0.0027992
2597_00093	2599_01921	HP_679	WP_000634175	SA_RS08625	SA1532	Putative universal stress protein	NONE	Signaling and cellular processes	-4.49627	-3.4211	0.0126035	4.56464e-07
2597_00210	2599_00804	comEA	WP_001802022	SA_RS08005	SA1418	ComE operon protein 1	K02237	Signaling and cellular processes	2.30711	2.02282	7.5131e-09	0.000546516
2597_01053	2599_01192	ComFC	WP_001057965	SA_RS04015	SA0706	ComFC protein	K02242	Signaling and cellular processes	2.83356	3.66361	2.79254e-05	1.30551e-11
2597_01054	2599_01193	comFA	WP_001557172	SA_RS04010	SA0705	ComF operon protein 1	K02240	Signaling and cellular processes	2.82512	3.54074	0.00282523	1.65638e-11
2597_01087	2599_01225	kipI_2	WP_000708690	SA_RS03825	SA0672	Kinase A inhibitor	NONE	Signaling and cellular processes	2.29468	2.67879	0.000670476	3.62175e-06
2597_01120	2599_01339	mshD	WP_000477505	SA_RS03235	SA0559	Mycothiol acetyltransferase	NONE	Signaling and cellular processes	-2.05788	-2.89785	0.00101266	0.0010528
2597_02281	2599_02025	HP_712	WP_000466748	SA_RS02060	SA0360	hypothetical protein	NONE	Signaling and cellular processes	-2.81521	-3.5641	0.00691357	3.30193e-05
2597_02418	2599_01300	dacA	WP_000793067	SA_RS03435	SA0598	D-alanyl-D-alanine carboxypeptidase DacA	K07258	Signaling and cellular processes	2.68838	2.58019	0.00859132	0.000214666
2597_00029	2599_01857	sdpR	WP_000221177	SA_RS08965	SA1591	Transcriptional repressor SdpR	K03892	Transcription factors	2.52999	2.74822	2.55651e-05	0.00079123
2597_00399	2599_01134	cspA_1	WP_000809131	SA_RS07005	SA1234	Cold shock protein CspA	K03704	Transcription factors	-2.03356	-2.31673	0.00403324	1.70962e-06
2597_00652	2599_02731	mraZ	WP_000480800	SA_RS05820	SA1021	Transcriptional regulator MraZ	K03925	Transcription factors	-2.52992	-3.17285	0.00242064	3.14587e-07
2597_00731	2599_01523	potR	WP_001020625	SA_RS05375	SA0949	HTH-type transcriptional regulator potR	NONE	Transcription factors	3.35366	3.61125	0.000788657	1.13951e-06
2597_01554	2599_01998	HP_701	WP_001246008	SA_RS01930	SA0337	hypothetical protein	K07729	Transcription factors	2.6233	2.70164	0.0126035	0.00145632
2597_01661	2599_02404	HP_823	WP_000951058	SA_RS11845	SA2060	putative HTH-type transcriptional regulator	NONE	Transcription factors	3.77006	4.0341	1.98005e-07	1.988e-09
2597_00089	2599_01917	yfcA	WP_000365312	SA_RS08645	SA1536	putative membrane transporter protein YfcA	K07090	Transporters	2.49951	2.67977	0.00144462	0.000132736
2597_00444	2599_01089	HP_396	WP_001004752	SA_RS06780	SA1192	Putative transport protein	NONE	Transporters	-2.27712	-3.0921	1.98005e-07	1.06132e-05
2597_00727	2599_01527	potD	WP_000819684	SA_RS05395	SA0953	Spermidine/putrescine-binding periplasmic protein	K11069	Transporters	2.68293	2.97886	0.000861988	4.55489e-08
2597_00728	2599_01526	potC	WP_000872390	SA_RS05390	SA0952	Inner membrane ABC transporter permease protein potC	K11070	Transporters	2.90267	3.14197	4.22272e-05	5.29288e-08
2597_00729	2599_01525	potB	WP_001246555	SA_RS05385	SA0951	Spermidine/putrescine transport system permease protein PotB	K11071	Transporters	2.84081	2.87249	8.10398e-05	5.7724e-06
2597_00730	2599_01524	potA	WP_000433551	SA_RS05380	SA0950	Spermidine/putrescine import ATP-binding protein PotA	K11072	Transporters	3.48403	3.37176	0.000308825	2.32996e-08
2597_00817	2599_01436	acp	WP_000570687	SA_RS04925	SA0871	Sodium/proton-dependent alanine carrier protein	K03310	Transporters	-2.29918	-2.81441	0.0154343	0.000729131
2597_00885	2599_02203	HP_760	WP_000606324	SA_RS04585	SA0804	hypothetical protein	K07084	Transporters	-2.39332	-4.42359	0.00968799	7.84916e-06
2597_00984	2599_02235	metQ_1	WP_000732324	SA_RS04405	SA0771	Methionine-binding lipoprotein MetQ	K02073	Transporters	2.49179	2.65381	5.08884e-05	8.28666e-05
2597_00985	2599_02236	metP_1	WP_000520231	SA_RS04400	SA0770	Methionine import system permease protein MetP	K02072	Transporters	3.23265	2.71591	0.000443982	2.53369e-05
2597_00986	2599_02237	metN2	WP_000571207	SA_RS04395	SA0769	Methionine import ATP-binding protein MetN 2	K02071	Transporters	2.19871	2.55848	2.72392e-08	9.76923e-05
2597_01023	2599_01163	secG	WP_000556760	SA_RS04170	SA0733	putative protein-export membrane protein SecG	K03075	Transporters	2.19225	2.42576	0.00523511	2.9877e-05
2597_01068	2599_01206	yclQ	WP_000754443	SA_RS03940	SA0691	putative ABC transporter solute-binding protein YclQ	K02016	Transporters	2.46229	4.27839	0.00284849	3.98848e-15
2597_01102	2599_01240	HP_435	WP_000450257	SA_RS03750	SA0657	hypothetical protein	NONE	Transporters	-2.36975	-3.49309	6.49135e-06	1.23435e-06
2597_01319	2599_00476	sirB	WP_000924990	SA_RS00705	SA0110	putative siderophore transport system permease protein YfiZ	K02015	Transporters	2.5914	2.32291	1.06169e-05	0.00140905
2597_01320	2599_00477	sirA	WP_001045111	SA_RS00710	SA0111	putative siderophore-binding lipoprotein YfiY	K02016	Transporters	2.44235	3.66514	9.10328e-05	5.56886e-07
2597_01343	2599_00499	norB_3	WP_001100299	SA_RS00830	SA0132	Quinolone resistance protein NorB	K08168	Transporters	2.11244	3.45028	4.26386e-05	3.57655e-09
2597_01413	2599_00572	malG	WP_000162661	SA_RS01230	SA0209	Maltose transport system permease protein MalG	K15772	Transporters	3.24772	2.0866	1.01991e-08	0.0206148
2597_01473	2599_02683	HP_93	WP_001066548	SA_RS01550	SA0263	Quinolone resistance protein NorB	NONE	Transporters	2.42879	2.60183	0.0278823	0.000141199
2597_01581	2599_02285	HP_103	WP_000792342	SA_RS11445	SA1987	Glycine betaine transporter OpuD	K05020	Transporters	-2.63086	-4.13072	0.0121834	1.1629e-11
2597_01813	2599_00101	HP_143	WP_000825921	SA_RS12625	SA2202	putative amino-acid ABC transporter-binding protein	K02424	Transporters	2.28239	2.71498	0.00208505	0.000337362
2597_01817	2599_00105	fieF	WP_000019127	SA_RS12650	SA2205	Ferrous-iron efflux pump FieF	NONE	Transporters	2.66281	2.36768	0.0263711	6.40513e-05
2597_01822	2599_00110	HP_145	WP_000200956	SA_RS12685	SA2210	hypothetical protein	NONE	Transporters	3.76176	2.52576	0.00123953	0.00228066
2597_01841	2599_00128	HP_28	SA_RS12780	NA	NA	D-serine/D-alanine/glycine transporter	NONE	Transporters	-3.08274	-2.03181	1.09259e-05	7.37e-05
2597_01935	2599_00219	yicL	WP_072362001	SA_RS13315	SA2322	putative inner membrane transporter YicL	NONE	Transporters	-2.18966	-3.07265	0.000559617	6.12128e-05
2597_02003	2599_00287	HP_1015	WP_000534425	SA_RS13715	SA2396	putative amino acid permease YhdG	K03294	Transporters	-2.85227	-3.0767	0.00561491	0.000171241
2597_02069	2599_02105	HP_733	WP_001789631	SA_RS10935	SA1900	hypothetical protein	NONE	Transporters	-2.14727	-2.67098	0.0126035	0.00157302
2597_02148	2599_01707	HP_588	WP_001221651	SA_RS10015	SA1744	hypothetical protein	K01992	Transporters	2.74705	-2.50395	0.000177522	0.00207841
2597_02289	2599_02033	tcyP	WP_000991018	SA_RS02105	SA0368	L-cystine uptake protein TcyP	K06956	Transporters	2.21047	2.53292	0.0143562	9.51744e-05
2597_01070	2599_01208	sstB	WP_001245577	SA_RS03930	SA0689	Ferric-anguibactin transport system permease protein sstB	K02015	Transporters	2.75363	4.11454	2.33745e-05	8.06547e-13
2597_01071	2599_01209	sstA	WP_000876318	SA_RS03925	SA0688	Ferric-anguibactin transport system permease protein sstA	K02015	Transporters	2.6276	3.91768	2.94532e-05	5.13299e-12
2597_01069	2599_01207	sstC	WP_000616840	SA_RS03935	SA0690	putative siderophore transport system ATP-binding protein YusV	K02013	Transporters	3.07716	5.7343	0.000779419	3.37319e-19
2597_01098	2599_01236	saeR	WP_000149344	SA_RS03770	SA0661	Response regulator SaeR	K10682	Two-component system	2.24067	2.40408	7.5131e-09	0.00507327
2597_01099	2599_01237	saeS	WP_000244415	SA_RS03765	SA0660	Histidine protein kinase SaeS	K10681	Two-component system	2.4047	2.6405	0.000696595	0.00337984
2597_01418	2599_00577	uhpT	WP_001008722	SA_RS01255	SA0214	Hexose-6-phosphate:phosphate antiporter	K07784	Two-component system	3.4511	2.40053	0.000102142	0.00567473
2597_00122	2599_00892	HP_356	HP_356	NA	NA	Lysine	NONE	Unknown	-2.70898	-2.74007	0.000559617	0.00765868
2597_00202	2599_00812	HP_54	WP_000524903	SA_RS08045	SA1426	Phosphoglycolate phosphatase	K07015	Unknown	2.25132	2.29056	0.000437241	1.06132e-05
2597_00325	2599_00683	HP_300	WP_000450555	SA_RS07375	SA1304	hypothetical protein	NONE	Unknown	-2.62509	-4.17733	0.000861988	5.7724e-06
2597_00410	2599_01124	HP_402	HP_402	NA	NA	Lysine	NONE	Unknown	-2.19264	-2.07078	0.0020458	0.00216401
2597_00458	2599_01075	HP_392	WP_001548645	SA_RS06695	SA1178	hypothetical protein	K09976	Unknown	3.09296	2.02561	0.0401001	2.40406e-05
2597_00538	2599_01011	HP_375	WP_000026308	SA_RS06385	NA	hypothetical protein	NONE	Unknown	-2.74133	-4.54305	0.00891881	6.7767e-08
2597_00588	2599_00962	HP_366	HP_366	NA	NA	L19_leader	NONE	Unknown	2.71507	2.6733	0.0038317	0.00363609
2597_00723	2599_01531	HP_532	WP_000170596	SA_RS05415	SA0957	hypothetical protein	NONE	Unknown	-2.10939	-3.1512	9.53959e-06	3.93218e-05
2597_00905	2599_02223	HP_768	WP_000927632	SA_RS04475	SA0783	hypothetical protein	K07090	Unknown	-2.44008	-2.52864	0.0384376	0.000705425
2597_00930	2599_01809	HP_639	HP_639	NA	NA	hypothetical protein	NONE	Unknown	-2.76004	-3.64899	0.00227676	0.00101675
2597_00982	2599_02233	HP_775	WP_001183854	SA_RS04415	SA0773	hypothetical protein	K08974	Unknown	2.02891	3.07314	3.29756e-09	0.00153863
2597_00987	2599_02238	HP_777	id-8739	NA	NA	SAM	NONE	Unknown	2.05413	2.0542	0.00227676	0.00263477
2597_01022	2599_01162	est_1	WP_001165959	SA_RS04175	SA0734	Carboxylesterase	K03928	Unknown	2.76926	3.1066	0.000462548	5.92767e-05
2597_01096	2599_01234	HP_433	WP_001093562	SA_RS03780	SA0663	hypothetical protein	NONE	Unknown	2.72637	3.27474	0.00459684	2.24826e-05
2597_01119	2599_01338	HP_470	WP_000180234	SA_RS03240	SA0560	hypothetical protein	K06885	Unknown	-2.58021	-2.0708	0.00227676	5.85156e-06
2597_01569	2599_02273	HP_793	WP_001251935	SA_RS11380	SAS074	hypothetical protein	NONE	Unknown	-2.20742	-2.67322	0.00175987	1.08671e-06
2597_01580	2599_02284	HP_798	WP_000825819	SA_RS11440	SA1986	hypothetical protein	NONE	Unknown	-2.23568	-2.28717	0.0119554	0.0216142
2597_01613	2599_02309	HP_805	HP_805	NA	NA	L13_leader	NONE	Unknown	4.66852	4.16629	0.00390697	5.10125e-11
2597_01937	2599_00221	HP_173	WP_000240663	SA_RS13325	SA2324	hypothetical protein	NONE	Unknown	-2.33263	-2.32544	0.0383165	0.000284436
2597_02147	2599_01708	HP_589	WP_000182842	SA_RS10010	SA1743	hypothetical protein	NONE	Unknown	-2.18231	-2.83202	0.000544909	6.12128e-05
2597_02167	2599_01688	HP_579	HP_579	NA	NA	hypothetical protein	NONE	Unknown	-2.45221	-2.03847	0.0237009	0.0324272
2597_02265	2599_02009	HP_706	HP_706	NA	NA	T-box	NONE	Unknown	-2.58965	-2.93185	0.0115946	0.00218005
2597_02268	2599_02012	HP_707	WP_000157348	SA_RS02000	SA0350	hypothetical protein	NONE	Unknown	2.01664	2.21002	3.61007e-05	1.06132e-05
2597_02385	2599_01267	HP_448	WP_000842860	SA_RS03610	SA0630	hypothetical protein	NONE	Unknown	-2.59805	-2.02017	0.009023	0.00691761
2597_02406	2599_01288	HP_457	WP_000980137	SA_RS03495	SA0609	hypothetical protein	NONE	Unknown	2.11724	2.28586	0.0372598	0.0075338
2597_02543	2599_02375	HP_815	HP_815	NA	NA	L10_leader	NONE	Unknown	5.17258	4.34085	0.00127207	1.2827e-13
2597_00899	2599_02217	yutF	WP_000816184	SA_RS04510	SA0790	Acid sugar phosphatase	NONE	Unknown	-2.40876	-2.81931	0.000253425	1.33035e-05
2597_00904	2599_02222	HP_79	WP_001241246	SA_RS04480	SA0784	Mannosylglucosyl-3-phosphoglycerate phosphatase	NONE	Unknown	-2.29298	-2.1171	0.00111618	0.000148104
2597_01216	2599_00373	HP_219	WP_000181124	SA_RS14185	SA2479	hypothetical protein	NONE	Unknown	-2.17049	-2.14191	0.0225677	3.40674e-05
2597_01993	2599_00277	HP_197	WP_000125705	SA_RS13615	SA2378	hypothetical protein	K04750	Unknown	-3.08316	-2.48021	9.20069e-11	2.42185e-05
2597_00670	2599_01584	hla	WP_000857488	SA_RS05730	SA1007	Alpha-hemolysin	K11032	Virulence factors	4.36682	3.26742	2.23795e-10	0.00130857
2597_01818	2599_00106	sbi	WP_000792559	SA_RS12660	SA2206	Immunoglobulin-binding protein sbi	K14197	Virulence factors	3.40871	4.67519	0.00657222	1.30551e-11
2597_02156	2599_01698	hlb_1	WP_001549159	SA_RS10065	SA1752	Phospholipase C	NONE	Virulence factors	3.34736	3.20262	0.000117551	8.02097e-06
2597_02157	2599_01697	scn_3	WP_000702262	SA_RS10085	SA1754	Staphylococcal complement inhibitor	K14199	Virulence factors	3.77418	3.14528	1.30167e-05	3.37428e-05
2597_02162	2599_01693	sak	WP_000920042	SA_RS10100	SA1758	Staphylokinase	K14198	Virulence factors	2.5912	2.10055	0.0175219	5.07202e-05
2597_00676	2599_01578	flr	flr	NA	NA	FPRL1 inhibitory protein	NONE	Virulence factors	2.79546	2.85356	0.00757075	9.19754e-05
2597_01012	2599_02264	HP_789	HP_789	NA	NA	Staphylocoagulase	NONE	Virulence factors	2.14655	2.39563	0.0181708	0.000249785
2597_01167	2599_00322	aur	WP_001821522	SA_RS13935	SA2430	Zinc metalloproteinase aureolysin	K01401	Virulence factors	2.20914	3.63081	0.000376945	7.50132e-06
2597_02322	2599_02067	ssl10	WP_000673051	SA_RS02235	SA0390	hypothetical protein	NONE	Virulence factors	2.4	2.06192	1.09259e-05	0.00686495

### Sheet: Competition
ID		Genes	tag WP	tag SA_RS	tag SA	PRODUCT	CLASSIFICATION		2LOGFC		p_value_adj
2597	2599						KEGG number	Classification	2597	2599	2597	2599
2597_00360	2599_00648	tdcB	tdcB	NA	NA	L-threonine dehydratase catabolic TdcB	NONE	Amino acid metabolism	5.75117	5.18544	1.0573e-27	2.0497e-16
2597_00870	2599_02188	gluD	WP_000138487	SA_RS04660	SA0819	NAD-specific glutamate dehydrogenase	K00260	Amino acid metabolism	-3.61242	-2.82842	1.83009e-12	1.51353e-07
2597_02106	2599_02142	luxS	WP_000164421	SA_RS11120	SA1936	S-ribosylhomocysteine lyase	K07173	Amino acid metabolism	-2.06801	-2.04599	3.53608e-05	0.00399987
2597_00871	2599_02189	rocD2_2	WP_000167314	SA_RS04655	SA0818	Ornithine aminotransferase 2	K00819	Amino acid metabolism	-3.64103	-3.36899	6.75371e-14	2.94633e-06
2597_01956	2599_00240	rocA	WP_000259692	SA_RS13420	SA2341	1-pyrroline-5-carboxylate dehydrogenase	K00294	Amino acid metabolism	-4.18753	-3.36703	6.14015e-16	3.04351e-08
2597_00359	2599_00649	ald1	WP_000959424	SA_RS07210	SA1272	Alanine dehydrogenase 1	K00259	Amino acid metabolism	4.47419	2.93177	1.14883e-14	0.00360837
2597_02042	2599_02078	alr1_2	WP_001281154	SA_RS10785	SA1874	Alanine racemase 1	K01775	Amino acid metabolism	-2.16417	-2.16664	0.00400062	0.0224115
2597_00385	2599_01145	odhA	WP_000180688	SA_RS07065	SA1245	2-oxoglutarate dehydrogenase E1 component	K00164	Carbohydrate and amino acid metabolism	-2.22194	-2.06876	0.0132041	0.00460907
2597_01441	2599_00596	ldhA	WP_001031880	SA_RS01365	SA0232	L-lactate dehydrogenase 1	K00016	Carbohydrate and amino acid metabolism	5.29858	4.89225	2.07618e-08	3.90389e-07
2597_00683	2599_01571	sdhC	WP_000079317	SA_RS05635	SA0994	Succinate dehydrogenase cytochrome b558 subunit	K00241	Carbohydrate metabolism	-2.72559	-2.69677	8.58207e-06	4.91321e-05
2597_00012	2599_02691	pckA	WP_000109906	SA_RS09060	SA1609	Phosphoenolpyruvate carboxykinase (ATP)	K01610	Carbohydrate metabolism	-4.53594	-3.63619	1.4995e-12	9.80742e-13
2597_00681	2599_01573	frdB	WP_000139712	SA_RS05645	SA0996	Fumarate reductase iron-sulfur subunit	K00240	Carbohydrate metabolism	-3.69411	-2.87274	7.58276e-08	4.84152e-05
2597_01924	2599_00208	ldhD_1	WP_000161545	SA_RS13255	SA2312	D-lactate dehydrogenase	K03778	Carbohydrate metabolism	4.2656	4.05142	1.74621e-11	0.000372289
2597_01767	2599_00053	mqo1	WP_000211366	SA_RS12375	SA2155	putative malate:quinone oxidoreductase 1	K00116	Carbohydrate metabolism	-2.44202	-2.12627	7.01003e-08	0.00266671
2597_01105	2599_01243	lacC_1	WP_000640737	SA_RS03730	SA0654	Tagatose-6-phosphate kinase	K00882	Carbohydrate metabolism	2.01043	2.36203	0.00380315	0.00129831
2597_01151	2599_01379	gph_2	WP_000667095	SA_RS03080	SA0530	Phosphoglycolate phosphatase	NONE	Carbohydrate metabolism	3.03005	3.41395	4.68366e-06	2.17993e-07
2597_00682	2599_01572	frdA	WP_000818278	SA_RS05640	SA0995	Fumarate reductase flavoprotein subunit	K00239	Carbohydrate metabolism	-3.01305	-2.7606	4.81994e-05	9.33742e-05
2597_01442	2599_00597	ptsG_2	WP_000838205	SA_RS01375	SA0233	PTS system glucose-specific EIICBA component	K02790	Carbohydrate metabolism	2.71006	3.98782	2.10641e-06	5.2794e-08
2597_00069	2599_01897	acsA_2	WP_000862095	SA_RS08765	SA1554	Acetyl-coenzyme A synthetase	K01895	Carbohydrate metabolism	-3.84967	-2.68683	5.14024e-10	0.0022899
2597_01352	2599_00510	adhE	WP_000955781	SA_RS00885	SA0143	Aldehyde-alcohol dehydrogenase	K04072	Carbohydrate, lipid and amino acid metabolism	4.34031	4.4845	1.49046e-10	1.50267e-15
2597_02235	2599_01608	HP_558	HP_558	NA	NA	hypothetical protein	NONE	Genetic Information Processing	-2.68507	-2.44782	1.44637e-05	0.000741131
2597_02360	2597_02579	id-SA_RS02455	id-SA_RS02455	NA	NA	tRNA-Ser(tga)	K14233	Genetic Information Processing	2.53804	2.62401	0.0343084	0.00971205
2597_02579	2599_02493	id-SA_RS02455	id-SA_RS02455	NA	NA	tRNA-Ser(tga)	K14233	Genetic Information Processing	3.96201	2.53804	7.97771e-15	0.0343084
2597_02684	2599_02575	id-SA_RS02770	id-SA_RS02770	NA	NA	tRNA-Arg(acg)	K14219	Genetic Information Processing	2.68313	3.42663	0.0308055	0.00155582
2599_02575	2599_02626	id-SA_RS02770	id-SA_RS02770	NA	NA	tRNA-Arg(acg)	K14219	Genetic Information Processing	2.4903	2.68313	0.0189964	0.0308055
2597_02576	2597_02686	id-SA_RS02780	id-SA_RS02780	NA	NA	tRNA-Ala(tgc)	K14218	Genetic Information Processing	3.21108	2.20097	3.25514e-07	0.0451593
2597_02686	2599_02628	id-SA_RS02780	id-SA_RS02780	NA	NA	tRNA-Ala(tgc)	K14218	Genetic Information Processing	3.77275	3.21108	0.000161413	3.25514e-07
2597_00658	2599_02737	id-SA_RS05790	id-SA_RS05790	NA	NA	tRNA-Arg(tct)	K14219	Genetic Information Processing	2.72866	3.23631	0.00388644	0.00266671
2597_02573	2599_02576	id-SA_RS09575	id-SA_RS09575	NA	NA	tRNA-Leu(taa)	K14228	Genetic Information Processing	3.542	3.10296	0.00286734	0.0325115
2597_02698	2599_02747	id-SA_RS09620	id-SA_RS09620	NA	NA	tRNA-Ile(gat)	K14227	Genetic Information Processing	5.57839	2.48642	6.0219e-11	0.0377547
2597_02589	2599_02171	id-SA_RS11300	id-SA_RS11300	NA	NA	tRNA-Gln(ttg)	K14223	Genetic Information Processing	3.28405	2.51473	0.00297257	0.0186943
2597_00803	2597_02700	id-SA_RS11320	id-SA_RS11320	NA	NA	tRNA-Asn(gtt)	K14220	Genetic Information Processing	3.96345	2.70367	1.0604e-06	0.018753
2597_02700	2599_02753	id-SA_RS11320	id-SA_RS11320	NA	NA	tRNA-Asn(gtt)	K14220	Genetic Information Processing	2.61057	3.96345	0.0413993	1.0604e-06
2597_02678	2599_02620	id-SA_RS11325	id-SA_RS11325	NA	NA	5S ribosomal RNA (partial)	K01985	Genetic Information Processing	4.52923	4.63998	2.27127e-05	3.11132e-05
2597_01579	2599_02283	HP_797	WP_000002683	SA_RS11435	SA1985	hypothetical protein	NONE	Genetic Information Processing	-2.55762	-2.13278	3.96752e-05	0.000511872
2597_01978	2599_00262	HP_188	WP_000055856	SA_RS13540	SA2363	hypothetical protein	NONE	Genetic Information Processing	2.07792	2.0275	0.0180945	0.048789
2597_00439	2599_01094	umuC	WP_000283016	SA_RS06805	SA1196	Protein UmuC	K03502	Genetic Information Processing	3.08487	2.19917	7.05763e-06	0.0160601
2597_02063	2599_02099	thiM	WP_001108483	SA_RS10905	SA1895	Hydroxyethylthiazole kinase	K00878	Nucleotide and amino acid metabolism	-3.85239	-2.43981	2.27826e-09	0.0335216
2597_00629	2599_00922	pyrC	WP_000767028	SA_RS05935	SA1044	Dihydroorotase	K01465	Nucleotide metabolism	2.39309	2.15594	4.36506e-06	0.00558461
2597_01032	2599_01172	HP_417	HP_417	NA	NA	RsaH	NONE	RNAnc	4.89534	5.81912	1.19034e-16	4.69838e-10
2597_01322	2599_00479	arcB_2	WP_001078461	SA_RS00720	SA0113	Delta(1)-pyrroline-2-carboxylate reductase	K21721	Signaling and cellular processes	2.57537	3.13032	0.00161267	0.00704618
2597_00802	2599_01451	comK	WP_000287265	SA_RS04995	SA0882	Competence transcription factor	K02250	Transcription factors	2.63737	2.14535	0.000323524	0.0156641
2597_00518	2599_01031	glnR	WP_000624945	SA_RS06485	SA1149	HTH-type transcriptional regulator GlnR	K03713	Transcription factors	2.71209	2.53562	0.0010191	0.00334385
2597_01030	2599_01170	cggR	WP_000654030	SA_RS04135	SA0726	Central glycolytic genes regulator	K05311	Transcription factors	3.72049	3.23894	1.74621e-11	0.000567155
2597_01955	2599_00239	HP_179	WP_000665238	SA_RS13410	SA2340	hypothetical protein	NONE	Transcription factors	3.01126	3.05012	2.41828e-12	9.92056e-07
2597_01166	2599_00321	argR_1	WP_000748760	SA_RS13930	SA2429	Arginine repressor	NONE	Transcription factors	2.4773	3.5172	0.000431601	3.86144e-07
2597_01317	2599_00474	sarS	WP_000876756	SA_RS00695	SA0108	HTH-type transcriptional regulator SarS	NONE	Transcription factors	-2.48842	-2.18519	1.12197e-05	0.0242724
2597_00755	2599_01499	ykoC_2	WP_000273253	SA_RS05250	SA0927	Putative HMP/thiamine permease protein YkoC	K16785	Transporters	-2.56927	-2.78523	0.00101987	0.00896051
2597_01236	2599_00398	HP_229	WP_000491382	SA_RS14280	SA2497	hypothetical protein	NONE	Transporters	2.51052	2.06865	0.00043419	0.0224115
2597_01511	2599_01954	focA	WP_000659770	SA_RS01700	SA0293	putative formate transporter 1	NONE	Transporters	3.29492	3.20901	1.25136e-07	9.80742e-13
2597_01910	2599_00195	sauU	WP_000660710	SA_RS13185	SA2300	putative sulfoacetate transporter SauU	K03535	Transporters	-3.41479	-2.14991	2.41828e-12	0.00241923
2597_02429	2599_01311	mntA	WP_000737654	SA_RS03380	SA0587	Manganese-binding lipoprotein MntA	K19975	Transporters	-2.25627	-3.52619	3.81189e-05	1.05029e-07
2597_02428	2599_01310	mntB	WP_000889252	SA_RS03385	SA0588	Manganese transport system membrane protein MntB	K19976	Transporters	-2.41305	-3.09352	4.63729e-06	1.75303e-06
2597_00754	2599_01500	ykoD_2	WP_000921965	SA_RS05255	SA0928	Putative HMP/thiamine import ATP-binding protein YkoD	K16786	Transporters	-2.59647	-3.03859	0.00106273	0.00224082
2597_01768	2599_00054	lctP_1	WP_000960858	SA_RS12380	SA2156	L-lactate permease	K03303	Transporters	4.35427	3.02268	6.81513e-06	0.0019847
2597_01954	2599_00238	ydfJ	WP_001835496	SA_RS13405	SA2339	Membrane protein YdfJ	K06994	Transporters	3.75334	4.57361	2.00191e-18	4.69838e-10
2597_00753	2599_01501	ykoE	WP_000033477	SA_RS05260	SA0929	Putative HMP/thiamine permease protein YkoE	K16925	Transporters	-2.52309	-3.49111	0.000209089	8.952e-05
2597_00361	2599_00647	steT	WP_000064778	SA_RS07200	SA1270	Serine/threonine exchanger SteT	K03294	Transporters	4.21448	4.51004	2.31642e-17	4.15699e-16
2597_01098	2599_01236	saeR	WP_000149344	SA_RS03770	SA0661	Response regulator SaeR	K10682	Two-component system	-2.20744	-3.03922	7.12692e-06	0.000567155
2597_01099	2599_01237	saeS	WP_000244415	SA_RS03765	SA0660	Histidine protein kinase SaeS	K10681	Two-component system	-2.10577	-2.41317	8.10108e-05	0.00597213
2597_02047	2599_02083	kdpC	WP_001092411	SA_RS10810	SA1879	Potassium-transporting ATPase KdpC subunit	K01548	Two-component system	-2.23992	-3.24843	0.0396896	0.0159222
2597_00193	2599_00822	kipA_1	WP_000023319	SA_RS08100	SA1436	KipI antagonist	NONE	Unknown	-2.40909	-2.91327	0.000494328	0.00279407
2597_01868	2599_00157	HP_157	WP_000040588	SA_RS12955	SA2256	hypothetical protein	NONE	Unknown	2.68317	2.69011	0.00115686	0.00702026
2597_00398	2599_01135	HP_404	WP_000269923	SA_RS07015	SA1235	hypothetical protein	NONE	unknown	2.62611	2.56225	0.000822116	0.00593931
2597_00192	2599_00823	kipI_1	WP_000383180	SA_RS08105	SA1437	Kinase A inhibitor	NONE	Unknown	-2.01222	-2.50967	0.0156228	0.0163634
2597_00461	2599_01072	HP_390	WP_000499650	SA_RS06680	SA1175	hypothetical protein	NONE	Unknown	3.08637	2.1682	2.06653e-06	0.00534179
2597_00747	2599_01507	HP_526	WP_000505966	SA_RS05290	SA0933	hypothetical protein	NONE	Unknown	-2.0507	-2.33771	0.000142727	8.918e-05
2597_01145	2599_01373	HP_485	WP_000587958	SA_RS03110	SAS016	hypothetical protein	NONE	Unknown	5.64152	6.17512	2.29545e-10	6.5152e-12
2597_01146	2599_01374	HP_486	WP_000671099	SA_RS03105	SA0536	hypothetical protein	NONE	Unknown	4.42806	3.92146	2.95011e-11	3.92233e-07
2597_01777	2599_00062	HP_130	WP_001020016	SA_RS12430	SA2164	hypothetical protein	NONE	Unknown	2.28591	2.33945	4.18586e-06	0.00172191
2597_01097	2599_01235	HP_434	WP_001037807	SA_RS03775	NA	hypothetical protein	NONE	Unknown	-3.35825	-2.98487	1.18285e-12	8.32202e-05
2597_01325	2599_00482	iucA_1	WP_001179886	SA_RS00735	SA0116	N(2)-citryl-N(6)-acetyl-N(6)-hydroxylysine synthase	NONE	Unknown	2.15826	2.15329	0.000117104	0.00398756
2597_01958	2599_00242	HP_181	WP_001221404	SA_RS13430	SA2343	hypothetical protein	NONE	Unknown	2.54233	2.78138	0.000576829	6.15276e-05
2597_01881	2599_00170	HP_163	WP_001224379	SA_RS13025	SA2268	hypothetical protein	NONE	Unknown	2.71018	2.3169	0.00693273	0.0248241
2597_00148	2599_00867	HP_346	WP_001236734	SA_RS08315	SA1476	hypothetical protein	NONE	Unknown	2.51161	3.93722	0.000430557	2.28496e-05
2597_01821	2599_00109	hlgB	WP_000783428	SA_RS12680	SA2209	Gamma-hemolysin component B	K11038	Virulence factor	-3.08582	-2.34569	4.18586e-06	0.0408827
2597_01096	2599_01234	HP_433	WP_001093562	SA_RS03780	SA0663	hypothetical protein	NONE	Unknown	-2.2126	-2.04149	0.000162775	0.00530934

### Sheet: Commun_Comp_Coex
ID		Genes	tag WP	tag SA_RS	tag SA	PRODUCT	CLASSIFICATION		2LOGFC		p_value_adj
2597	2599						KEGG number	Classification	2597	2599	2597	2599
2597_00067	2599_01895	acuC	WP_001184011	SA_RS08775	SA1556	Acetoin utilization protein AcuC			-2.74397	-2.93245	2.42346e-05	2.10997e-05
2597_00070	2599_01898	fhs	WP_000149407	SA_RS08760	SA1553	Formate--tetrahydrofolate ligase	K01938	Carbohydrate metabolism	-2.63749	-2.0016	2.88489e-08	0.00121956
2597_00116	2599_00898	gapA2	WP_000106141	SA_RS08505	SA1510	Glyceraldehyde-3-phosphate dehydrogenase 2	K00134	Carbon metabolism	-3.04353	-2.9383	1.09306e-07	6.74809e-05
2597_00328	2599_00680	ndk	WP_000442480	SA_RS07360	SA1301	Nucleoside diphosphate kinase	K00940	Nucleotide metabolism	-2.87473	-2.20096	0.00173119	0.000530937
2597_00527	2599_01022	glpF	WP_001103743	SA_RS06440	SA1140	Glycerol uptake facilitator protein	K02440	Transporters	-3.43635	-3.44797	0.000885492	1.07878e-07
2597_00702	2599_01552	isdB	WP_001041583	SA_RS05535	SA0976	Iron-regulated surface determinant protein B			2.11139	2.1624	0.0252147	0.00514064
2597_00752	2599_01502	HP_521	id-8740			TPP			-3.31687	-2.49068	0.0288531	0.00523946
2597_01371	2599_00529	aldA	WP_000290397	SA_RS00980	SA0162	Putative aldehyde dehydrogenase AldA	K00128	Carbohydrate and lipid metabolism	-3.0497	-5.08298	0.00264328	1.45521e-10
2597_01392	2599_00550	ipdC	WP_000813525	SA_RS01085	SA0182	Indole-3-pyruvate decarboxylase			-2.16069	-2.03145	8.21906e-06	6.40513e-05
2597_01428	2599_00587	fadN	WP_000154537	SA_RS01315	SA0224	putative 3-hydroxyacyl-CoA dehydrogenase			-2.86705	-3.31716	0.000167594	6.83362e-06
2597_01429	2599_00588	acdA	WP_000142198	SA_RS01320	SA0225	Acyl-CoA dehydrogenase	K00252	Lipid metabolism	-3.28213	-3.7894	0.000443982	1.06132e-05
2597_01430	2599_00589	lcfB	WP_001008400	SA_RS01325	SA0226	Long-chain-fatty-acid--CoA ligase	K01897	Lipid metablism and Cellular Processes	-3.38871	-3.71549	0.000234759	3.21405e-08
2597_01431	2599_00590	HP_22	WP_001795358	SA_RS01330	SA0227	Caffeate CoA-transferase			-3.4676	-4.63275	0.0270566	2.35157e-08
2597_01696	2599_02439	ssaA2_2	WP_000717381	SA_RS12025	SA2093	Staphylococcal secretory antigen ssaA2			2.53351	3.49501	0.00235616	9.19754e-05
2597_01945	2599_00229	HP_176	HP_176			sau-6072			2.2576	2.30433	3.64792e-05	0.0324478
2597_02123	2599_02160	HP_747	HP_747			glmS			-2.54898	-3.88005	0.0296864	3.50897e-05
